# Mutual homeostasis of charged proteins

**DOI:** 10.1101/2023.08.21.554177

**Authors:** Rupert Faraway, Neve Costello Heaven, Holly Digby, Oscar G. Wilkins, Anob M. Chakrabarti, Ira A. Iosub, Lea Knez, Stefan L. Ameres, Clemens Plaschka, Jernej Ule

## Abstract

Protein dosage is regulated to maintain cellular homeostasis and health. The dosage of proteins containing disordered low complexity domains (LCDs) must be particularly well-controlled to prevent aberrant disease, yet no mechanism to maintain homeostasis has been identified^1, 2^. Here we report a mutual homeostatic mechanism that controls the concentration of such proteins, termed ’interstasis’, in which proteins with similar LCDs co-regulate their combined dosage through collective negative feedback. We focused on the mechanism that exploits the fundamental multivalency of GA-rich RNA regions that encode charged LCDs, including those with arginine-enriched mixed charge domains (R-MCDs). Modest variations in the abundance of an R-MCD protein change the properties of nuclear speckles, a protein-RNA condensate, selectively trapping multivalent GA-rich mRNAs to promote their nuclear retention. This interstasis depends on conserved codon biases, shared by amniotes, which enhance the multivalency of GA-rich regions encoding charged LCDs. The threshold of interstasis is modulated by CLK kinases, which affect the nuclear speckle localisation of proteins such as TRA2B, key binder of GA-rich RNAs. Notably, many classes of LCDs are encoded by RNA regions containing multivalency-enhancing codon biases, each preferentially bound by specific proteins, suggesting that interstasis might co-regulate many classes of functionally related LCD-containing proteins through dose-sensitivity of various types of protein-RNA condensates.
