## Supplemental Table 1 (Species) for "Mutual homeostasis of charged proteins"

species	species_short	relevant_distinction	order
Homo_sapiens	H. sapiens	Human	1
Mus_musculus	M. musculus	Mammal	2
Heterocephalus_glaber_female	H. glaber	Mammal	3
Bos_taurus	B. taurus	Mammal	4
Procavia_capensis	P. capensis	Mammal	5
Gallus_gallus	G. gallus	Bird	6
Taeniopygia_guttata	T. guttata	Bird	7
Melopsittacus_undulatus	M. undulatus	Bird	8
Crocodylus_porosus	C. porosus	Reptile	10
Chrysemys_picta_bellii	C. picta bellii	Reptile	11
Anolis_carolinensis	A. carolinensis	Reptile	12
Pseudonaja_textilis	P. textilis	Reptile	13
Naja_naja	N. naja	Reptile	14
Salvator_merianae	S. merianae	Reptile	15
Leptobrachium_leishanense	L. leishanense	Amphibian	16
Xenopus_tropicalis	X. tropicalis	Amphibian	17
Latimeria_chalumnae	L. chalumnae	Fish	18
Danio_rerio	D. rerio	Fish	19
Oryzias_latipes_hni	O. latipes	Fish	20
Drosophila_melanogaster	D. melanogaster	Insect	21
Culex_quinquefasciatus	C. quinquefasciatus	Insect	22
Ixodes_scapularis	I. scapularis	Insect	24
Apis_mellifera	A. mellifera	Insect	25
Caenorhabditis_elegans	C. elegans	Bilaterian	26
Biomphalaria_glabrata	B. glabrata	Mollusc	27
Daphnia_pulex	D. pulex	Crustacean	28
Hydra_vulgaris_gca022113875v1rs	H. vulgaris	Cnidarian	29
Oryzias_sinensis	O. sinensis	Fungus	30
Saccharomyces_cerevisiae	S. cerevisiae	Fungus	31
Arabidopsis_thaliana	A. thaliana	Plant	32
