## Supplemental Table 2 (Reporter) for "Mutual homeostasis of charged proteins"

### Sheet: Contents
Sheet	Description
Example_reporter_plasmids	Example seqences of whole plasmids or whole reporter genes.
Ordered_fragments	The fragments ordered and used for assembly of the reporter pool (opt = GA-rich, deo = GA-poor, in = intron-containing, noin = intronless).
Primers_for_long_read	Primers used for amplifying the reporter pool for long read sequencing.
Primers_for_targeted_sequencing	Primers used for targeted sequencing
RT_Primer_Barcodes	Barcoded RT primer sequences used for targeted sequencing

### Sheet: Example_reporter_plasmids
Name	Description	Sequence
Example Reporter	A full sequence of an example reporter gene with 8 introns in the pTwist backbone	AGGACCACTTCTGCGCTCGGCCCTTCCGGCTGGCTGGTTTATTGCTGATAAATCTGGAGCCGGTGAGCGTGGGTCTCGCGGTATCATTGCAGCACTGGGGCCAGATGGTAAGCCCTCCCGTATCGTAGTTATCTACACGACGGGGAGTCAGGCAACTATGGATGAACGAAATAGACAGATCGCTGAGATAGGTGCCTCACTGATTAAGCATTGGTAACCGATTCTAGGTGCATTGGCGCAGAAAAAAATGCCTGATGCGACGCTGCGCGTCTTATACTCCCACATATGCCAGATTCAGCAACGGATACGGCTTCCCCAACTTGCCCACTTCCATACGTGTCCTCCTTACCAGAAATTTATCCTTAAGATCCCGAATCGTTTAAACTCGACTCTGGCTCT…
ePB-ER Example	Same sequence as above, cloned into the ePB-TT backbone for PiggyBac.	CGATCTCGAGTTTACTCCCTATCAGTGATAGAGAACGTATGTCGAGTTTACTCCCTATCAGTGATAGAGAACGATGTCGAGTTTACTCCCTATCAGTGATAGAGAACGTATGTCGAGTTTACTCCCTATCAGTGATAGAGAACGTATGTCGAGTTTACTCCCTATCAGTGATAGAGAACGTATGTCGAGTTTATCCCTATCAGTGATAGAGAACGTATGTCGAGTTTACTCCCTATCAGTGATAGAGAACGTATGTCGAGGTAGGCGTGTACGGTGGGAGGCCTATATAAGCAGAGCTCGTTTAGTGAACCGTCAGATCGCCTGGAGAATTCGAGCTCGGTACCCGGGtagcgctaccggtcgccaccATGGTCTCGAAAGGAGAAGCTGTGATAAAGG…
PPIG: GA-rich without introns	Example of an mScarlet-PPIG coding sequence that could be generated by our approach. This fragment would be assembled into an expression backbone.	tagcgctaccggtcgccaccATGGTCTCGAAAGGAGAAGCTGTGATAAAGGAATTTATGAGATTCAAAGTTCACATGGAAGGAAGTATGAACGGACATgaaTTTGAAATAGAAGGAGAAGGAGAAGGAAGGCCCTACGAAGGAACACAGACTGCGAAGCTGAAAGTGACGAAAGGAGGCccgTTGCCTTTCTCCTGGGACatactgTCACCACAGTTCATGTACGGAAGCAGAGCGTTCACGAAGCACCCAGCTgacATCCCGGACTACTATAAGCAGAGCTTCCCGGAAGGATTCAAGTGGGAGCGGGTCATGAACTTCGAGGACGGTGGGgcaGTGACTGTGACACAGGACACCAGCCTAGAAGATGGAACTCTTATCTACAAAGTAAAGCTAAGAG…
PPIG: GA-rich with introns	Example of an mScarlet-PPIG coding sequence that could be generated by our approach. This fragment would be assembled into an expression backbone.	tagcgctaccggtcgccaccATGGTCTCGAAAGGAGAAGCTGTGATAAAGGAATTTATGAGATTCAAAGTTCACATGGAAGGAAGTATGAACGGACATgaaTTTGAAATAGAAGGAGAAGGAGAAGGAAGGCCCTACGAAGGAACACAGACTGCGAAGCTGAAAGTGACGAAAGGAGGCccgTTGCCTTTCTCCTGGGACatactGTAAGTGCATGGCACCACGCTCTATTTCTTAAAAAGTGTAGGGTCTGGCGCCCTCCGGGGGCCGGCTTAGGAAAAGAGGCCTGACCAATTTTTGTCTCTTATAGgTCACCACAGTTCATGTACGGAAGCAGAGCGTTCACGAAGCACCCAGCTgacATCCCGGACTACTATAAGCAGAGCTTCCCGGAAGGATT…
PPIG: GA-poor without introns	Example of an mScarlet-PPIG coding sequence that could be generated by our approach. This fragment would be assembled into an expression backbone.	tagcgctaccggtcgccaccATGGTCTCGAAAGGAGAAGCTGTGATAAAGGAATTTATGAGATTCAAAGTTCACATGGAAGGAAGTATGAACGGACATgaaTTTGAAATAGAAGGAGAAGGAGAAGGAAGGCCCTACGAAGGAACACAGACTGCGAAGCTGAAAGTGACGAAAGGAGGCccgTTGCCTTTCTCCTGGGACatactgTCACCACAGTTCATGTACGGAAGCAGAGCGTTCACGAAGCACCCAGCTgacATCCCGGACTACTATAAGCAGAGCTTCCCGGAAGGATTCAAGTGGGAGCGGGTCATGAACTTCGAGGACGGTGGGgcaGTGACTGTGACACAGGACACCAGCCTAGAAGATGGAACTCTTATCTACAAAGTAAAGCTAAGAG…
PPIG: GA-poor with introns	Example of an mScarlet-PPIG coding sequence that could be generated by our approach. This fragment would be assembled into an expression backbone.	tagcgctaccggtcgccaccATGGTTtctaagGGGGAGGCCGTCatcAAGGAGTTCATGcgcTTCAAAGTCCACATGGAAGGATCGATGAATGGCCATGAATTCGAAATCgagGGGGAGGGCGAGGGCCGGCCTTACgagGGCACCCAAACTGCCAAACTGAAAGTGACCAAAggcggcccgTTACCATTCTCCTGGGACataCTGTAAGTGCATGGCACCACGCTCTATTTCTTAAAAAGTGTAGGGTCTGGCGCCCTCCGGGGGCCGGCTTAGGAAAAGAGGCCTGACCAATTTTTGTCTCTTATAGGTCAcctCAATTTATGTACGGCagcCGAGCTtttactAAACATCCAgccGACatcccaGACTACTACaaaCAATCGTTCCCTGAGGGCTT…
All maps can be viewed online here: https://benchling.com/faraway/f_/kXCfddtQ-public-reporter-plasmid-maps/

### Sheet: Ordered_fragments
name	bases
PPIG_DeO_NoIn_1	GGAAAAGGATGACaagtatAAAAACAAAgAGCTACGTTACGCGAGTCGCtagcgctaccggtcgccaccATGGTTtctaagGGGGAGGCCGTCatcAAGGAGTTCATGcgcTTCAAAGTCCACATGGAAGGATCGATGAATGGCCATGAATTCGAAATCgagGGGGAGGGCGAGGGCCGGCCTTACgagGGCACCCAAACTGCCAAACTGAAAGTGACCAAAggcggcccgTTACCATTCTCCTGGGACataCTGTCAcctCAATTCATGtacGGCagcCGAGCTtttactAAACATCCAgccGACatcccaGACTACTACaaaCAATCGTTCCCTGAGGGCTTCAAGtgggagcggGTCATGaacTTCgagga
PPIG_DeO_NoIn_2	AAGtgggagcggGTCATGaacTTCgaggatGGGggcGCAGTGACGGTTACACAGGATACCTCCCTCgagGACGGGACGCTAATCTACAAAGTCAAACTTCGAGGGACGAACTTTCCACCAGACGGGCCAGTTATGCAGAAAAAAACAATGggtTGGgaaGCTTCTACAGAGCGCCTTTACCCCGAGGATGG
PPIG_DeO_NoIn_3	TCTACAGAGCGCCTTTACCCCGAGGATGGCgtcCTTAAGGGGGATATCaaaATGGCGCTACGCCTTAAGGATggaGGCAGATATTTGGCAGACTTCAAAACAACGTACAAGGCGAAGAAGCCAGTCCAGatgCCTGGAgcttacAATGTTGACCGGAAGctcGACATAACGagtCACAACGAGGACTACACAgttGTCGAGCAGTACGAACGTtccgagGGTCGACACTCAACTGGCgggATGGATGAGCTTTACaagG
PPIG_DeO_NoIn_4	ACTGGCgggATGGATGAGCTTTACaagGGCGGCGGCGGAGGCAGCGGTGGTggcGGCtctGGCgggGGTGGATCTAAAgaaCGCAAAATCACCgatCACcgtAACGTGTCGGAGTCAccaAATCGTAAAAACGAAaaagaaAAAAAAGTTAAAGATCATAAATCGAATAGTAAGgaaCGTGATATCCGTCGCAACTCGGAAAAGGATGACaagtatAAAAACAAAg
PPIG_DeO_NoIn_5	GAAAAGGATGACaagtatAAAAACAAAgtcAAAAAGCGAgccaaaTCCAAAtctCGCTCAAAATCTAAAgaaaaaTCAAAATCTAAAGAACGGgattcaAAACACaatCGCAACGAGGAAAAAcgtATGCGTAGTCGATCCaaaggcAGGGACCATGAAAATGTCAAGgaaAAAGAAA
PPIG_DeO_NoIn_6	GACCATGAAAATGTCAAGgaaAAAGAAAAACAGTCCGATAGCAAAggcaaaGACCAGGAGCGGTCTCGGTCGAAGgaaaaatctAAACAActtGAATCAAAAtctAACGAGCATGATcacTCAAAATCCAAAGAAAAAgacCGACGGGCAcaaTCCCGGAGCCGTGAAtgtGATATAACCAAGGGTAAAcacagtTAC
PPIG_DeO_NoIn_7	gtGATATAACCAAGGGTAAAcacagtTACaatTCACGCACTCGCGAACGGAGTCGGTCGCGTGATCGAtctcgtCGTGTAcgatctCGAACGCACGATCGGgacCGGAGCCGGAGCAAGGAGTATCACAGATACCGCGAGcaggaaTACCGTCGGcgtGGCCGCTCACGAtctcgtgaaCGGCGAACACCGCCTGGTAGATCACGCagtaaaGACCGACGAcgtcgtAGAcgtGATAGCcgtAGTTCAGAGCGTGAAGAGtctCAATCGcgtAATAAAGA
PPIG_DeO_NoIn_8	CGTGAAGAGtctCAATCGcgtAATAAAGACAAGTACCGTAACCAGgaaTCCAAATCGTCACATCGTaaaGAAaatTCCGAAtctgaaAAACGTATGtacAGCAAATCGCGCGACCATAACagctcaAACAACTCAcgtGAAaaaAAAGCAGACAGAGGTAAAcccATACCGAACCCACTACTTGGATTGgacTCTACGtgaACCTAGACTGTCTCTGAGACTGCGTattacgtctcgatcgacaacAGCTACGTTACGCGAGTCGCGGAAAAGGATGACaagtatAAAAACAAAg
PPIG_DeO_In_1	GGAAAAGGATGACaagtatAAAAACAAAgAGCTACGTTACGCGAGTCGCtagcgctaccggtcgccaccATGGTTtctaagGGGGAGGCCGTCatcAAGGAGTTCATGcgcTTCAAAGTCCACATGGAAGGATCGATGAATGGCCATGAATTCGAAATCgagGGGGAGGGCGAGGGCCGGCCTTACgagGGCACCCAAACTGCCAAACTGAAAGTGACCAAAggcggcccgTTACCATTCTCCTGGGACataCTGTAAGTGCATGGCACCACGCTCTATTTCTTAAAAAGTGTAGGGTCTGGCGCCCTCCGGGGGCCGGCTTAGGAAAAGAGGCCTGACCAATTTTTGTCTCTTATAGGTCAcctCAATTTATGTACGGCagcCGAGCTtttactAAAC…
PPIG_DeO_In_2	AAGtgggagcggGTCATGaacTTCgaggatGGGggcGCAGTGACGGTTACACAGGATACCTCCCTCgagGACGGGACGCTAATCTACAAAGTCAAACTTCGAGGGTAAGTTGAGCGAGTCGGCAGGGGGGAGCATTGGTAGTTATTAGTCGCTCAATCCATACTTGCTGGGATTCATAACGAGTATGTGGTTCTTTAACGCGTCAATGCTTTCGTTTTTTAGGACGAACTTTCCACCAGACGGGCCAGTTATGCAGAAAAAAACAATGggtTGGgaaGCTTCTACAGAGCGCCTTTACCCCGAGGATGG
PPIG_DeO_In_3	TCTACAGAGCGCCTTTACCCCGAGGATGGCgtcCTTAAGGGGGATATCaaaATGGCGCTACGCCTTAAGGATggaGGCAGATATTTGGCAGACTTCAAAACAACGTACAAGGCGAAGAAGCCAGTCCAGatgCCTGGAgcttacAATGGTAAGCACCTCTGCCTGCCCCGCTAGTTGGGTGTGGTGGCTTGGGCAGCCGCCTGCATTTAGCTCTAGCCGGGGTACGGGTGCCCTTGATGCCTGAGGCCTCTCCTGTGGCTGAGGCGACTGGCCCAGAGTCTGGGTCTCCTCGAGGGTGGCCATCTGGCGTCACCTGTCATCTGCCACCTCTGACCCCTGCCTCTCTCCTCACAGTTGACCGGAAGctcGACATAACGagtCACAACGAGGACTACACAg…
PPIG_DeO_In_4	ACTGGCgggATGGATGAGCTTTACaagGGCGGCGGCGGAGGCAGCGGTGGTggcGGCtctGGCgggGGTGGATCTAAAgGTAAGTATCAGGGTTGCAACGTTTCTTCTCTGACCTCATATTCCAATGGATGTCGAGAAGCATAGTGGATCCATGTGTTTACCCCTTTTGCTCAATTCTCACGTGGCTGTAGTCGTGTTTATAAGTCTGATCGTAATGGCAGCTTGGTCTGCGTGCCTTGAAATTGTGGCCCCCACATGCATAATAAACGATCCTCTAGCACTACTTTCTGTCGAGCCACCTCAGCGCCCGTACAGTAATGTCTACAGCGCGTCTAACCCGATAACAAATGCGTTTCTTTCTCTCCTAGaaCGCAAAATCACCgatCACcgtAACGTGTC…
PPIG_DeO_In_5	GAAAAGGATGACaagtatAAAAACAAAgtcAAAAAGCGAgccaaaTCCAAAtctCGCTCAAAATCTAAAgaaaaaTCAAAATCTAAAGAACGGTAAGTGGCTTTCAAGAACATTGGTAAAACGTCATGTGTATTGCGGTTCCATGCTTACACAAATTCGTTCGCTTGTTTTTCAGGgattcaAAACACaatCGCAACGAGGAAAAAcgtATGCGTAGTCGATCCaaaggcAGGGACCATGAAAATGTCAAGgaaAAAGAAA
PPIG_DeO_In_6	GACCATGAAAATGTCAAGgaaAAAGAAAAACAGTCCGATAGCAAAggcaaaGACCAGGAGCGGTCTCGGTCGAAGgaaaaatctAAACAActtGAATCAAAAtctAACGAGCATGGTAAGTTCGCGAGACACTAAGTTGATTCTTAGTGTTTAGACGTGAAGCTCCCTTGGAAGGTTTAACGAATACTGTTAATATTTTCAGATcacTCAAAATCCAAAGAAAAAgacCGACGGGCAcaaTCCCGGAGCCGTGAAtgtGATATAACCAAGGGTAAAcacagtTAC
PPIG_DeO_In_7	gtGATATAACCAAGGGTAAAcacagtTACaatTCACGCACTCGCGAACGGAGTCGGTCGCGTGATCGAtctcgtCGTGTAcgatctCGAACCCACGATCGGgacCGGAGCCGGAGCAAGGAGTATCACAGATACCGCGAGcaggGTAAGCATGACTACTTGAGTGTAAATACGTTGTGATAGAGATGAAAAACAAAACCGAACATTACTTTGGGTAATAATTAACTTTTTTTTTAATAGaaTACCGTCGGcgtGGCCGCTCACGAtctcgtgaaCGGCGAACACCGCCTGGTAGATCACGCagtaaaGACCGACGAcgtcgtAGAcgtGATAGCcgtAGTTCAGAGCGTGAAGAGtctCAATCGcgtAATAAAGA
PPIG_DeO_In_8	CGTGAAGAGtctCAATCGcgtAATAAAGACAAGTACCGTAACCAGgaaTCCAAATCGTCACATCGTaaaGAAaatTCCGAAtctgaaAAACGTAAGGGTTTCCTGTTTTTTGCCTATTTTGGGTAAAGGGGGGTTGATGGAGAAACAGGTGTGTGGACTGCTGAGGAGTGAGTTAGAATAAATGGTGGTATCACTTCTTCAATGCTACAATGGAACAACAGTCGTTACCTGTTTTAAGTTCGTGGCGTCTTATGCTCCGGACAGGGACAGATAGGCGGTTAGACAGAGAGTTAAGATCTAGTACACTGGGTTTCCTAAATGTAAAAATTGGCCCGAATCCGGCCTAATATGCGAACTTTGTGCTACCAAGCGAGCGGGAAGCTAAGGGTGGGGAGTGCG…
PPIG_Opt_NoIn_1	GGAAAAGGATGACaagtatAAAAACAAAgAGCTACGTTACGCGAGTCGCtagcgctaccggtcgccaccATGGTCTCGAAAGGAGAAGCTGTGATAAAGGAATTTATGAGATTCAAAGTTCACATGGAAGGAAGTATGAACGGACATgaaTTTGAAATAGAAGGAGAAGGAGAAGGAAGGCCCTACGAAGGAACACAGACTGCGAAGCTGAAAGTGACGAAAGGAGGCccgTTGCCTTTCTCCTGGGACatactgTCACCACAGTTCATGTACGGAAGCAGAGCGTTCACGAAGCACCCAGCTgacATCCCGGACTACTATAAGCAGAGCTTCCCGGAAGGATTCAAGTGGGAGCGGGTCATGAACTTCGAGGA
PPIG_Opt_NoIn_2	AAGTGGGAGCGGGTCATGAACTTCGAGGACGGTGGGgcaGTGACTGTGACACAGGACACCAGCCTAGAAGATGGAACTCTTATCTACAAAGTAAAGCTAAGAGGAACCAACTTCCCACCAGATGGGCCCGTTATGCAAAAGAAAACGATGGGGTGGGAAgctTCTACAGAGCGCCTTTACCCCGAGGATGG
PPIG_Opt_NoIn_3	TCTACAGAGCGCCTTTACCCCGAGGATGGGGTCCTGAAAGGAGACATAAAGATGGCACTGAGATTAAAGGATGGAGGAagaTATCTCGCCGATTTCAAGACTacgTACAAGGCGAAGAAACCTGTACAAATGCCAGGAGCATATAACGTGGACCGGAAGCTCGACATCacgAGTCACAACGAAGACTACACTGTCGTGGAACAATACGAAAGAAGCGAAGGAAGACACAGCACTGGCGGGATGGATGAGCTTTACAAGG
PPIG_Opt_NoIn_4	ACTGGCGGGATGGATGAGCTTTACAAGGgcGGGGGCggaGGAagcGGAGGAGGAGGAAGTGGTGGAGGAGGCTCGAAAGAACGAAAGATTACGGATCACAGAaacGTCTCGGAAAGTccaAATAGAAAGAACGAGAAAGAGAAGAAAGTGAAGgatCACAAGAGCAACTCGAAAGAAAGAGACATAAGAAGGAACTCAGAAAAGGATGACAAGTATAAAAACAAAG
PPIG_Opt_NoIn_5	GAAAAGGATGACAAGTATAAAAACAAAGTGAAGAAAAGAGCGAAGAGCAAGAGTAGAAGCAAGAGTAAAGAGAAGAGCaaaTCGAAGGAAAGGGACTCGaaaCACAACAGAAACGAAGAGAAGAGAATGAGAAGCAGAAGCAAAGGAAGAGACCATGAAAATGTCAAGGAAAAAGAAA
PPIG_Opt_NoIn_6	GACCATGAAAATGTCAAGGAAAAAGAAAAGCAGAGCgatTCGAAAGGAAAGGATCAGGAAAGAAGCcggTCGAAAGAGAAGAGCAAACAGTTAGAAAGCAAGAGTAACGAGCACGACCATTCGAAGAGCaaaGAGAAGGATAGAAGAGCGCAGAGCAGAAGCAGAGAATGTGATATAACCAAGGGTAAACACAGTTAC
PPIG_Opt_NoIn_7	GTGATATAACCAAGGGTAAACACAGTTACAATTCGAGAACAAGAGAAAGAAGCAGAAGTAGAgatCGCTCGAGAAGAGTGAGAAGCAGAACACATgatAGAGACAGAAGCcggTCGAAAGAATACCACCGCTACAGAGAACAAGAATATCGGAGAAGAGGAAGGTCGAGAAGCAGAGAAAGAAGGACGCCTCCAGGAAGAAGCCGTTCGAAAGACAGAAGGAGAAGGagaAGAGATTCGAGAAGTtcagagCGTGAAGAGTCTCAATCGCGTAATAAAGA
PPIG_Opt_NoIn_8	CGTGAAGAGTCTCAATCGCGTAATAAAGACAAGtacAGGaacCAAgaaAGTAAAAGTTCCCACAGGaaaGAGAACTCTGAGAGCGAGAAAAGAATGTATTCGAAGAGTAGAGACcatAATTCGTCTaacAACTCAAGAgaaAAGAAGGCGGATagaGGAAAGCCGATTccgAACCCTTTGCTAggaCTAGATAGCACGtgaACCTAGACTGTCTCTGAGACTGCGTattacgtctcgatcgacaacAGCTACGTTACGCGAGTCGCGGAAAAGGATGACaagtatAAAAACAAAg
PPIG_Opt_In_1	GGAAAAGGATGACaagtatAAAAACAAAgAGCTACGTTACGCGAGTCGCtagcgctaccggtcgccaccATGGTCTCGAAAGGAGAAGCTGTGATAAAGGAATTTATGAGATTCAAAGTTCACATGGAAGGAAGTATGAACGGACATgaaTTTGAAATAGAAGGAGAAGGAGAAGGAAGGCCCTACGAAGGAACACAGACTGCGAAGCTGAAAGTGACGAAAGGAGGCccgTTGCCTTTCTCCTGGGACatactGTAAGTGCATGGCACCACGCTCTATTTCTTAAAAAGTGTAGGGTCTGGCGCCCTCCGGGGGCCGGCTTAGGAAAAGAGGCCTGACCAATTTTTGTCTCTTATAGgTCACCACAGTTCATGTACGGAAGCAGAGCGTTCACGAAGC…
PPIG_Opt_In_2	AAGTGGGAGCGGGTCATGAACTTCGAGGACGGTGGGgcaGTGACTGTGACACAGGACACCAGCCTAGAAGATGGAACTCTTATCTACAAAGTAAAGCTAAGAGGGTAAGTTGAGCGAGTCGGCAGGGGGGAGCATTGGTAGTTATTAGTCGCTCAATCCATACTTGCTGGGATTCATAACGAGTATGTGGTTCTTTAACGCGTCAATGCTTTCGTTTTTTAGAACCAACTTCCCACCAGATGGGCCCGTTATGCAAAAGAAAACGATGGGGTGGGAAgctTCTACAGAGCGCCTTTACCCCGAGGATGG
PPIG_Opt_In_3	TCTACAGAGCGCCTTTACCCCGAGGATGGGGTCCTGAAAGGAGACATAAAGATGGCACTGAGATTAAAGGATGGAGGAagaTATCTCGCCGATTTCAAGACTacgTACAAGGCGAAGAAACCTGTACAAATGCCAGGAGCATATAACGGTAAGCACCTCTGCCTGCCCCGCTAGTTGGGTGTGGTGGCTTGGGCAGCCGCCTGCATTTAGCTCTAGCCGGGGTACGGGTGCCCTTGATGCCTGAGGCCTCTCCTGTGGCTGAGGCGACTGGCCCAGAGTCTGGGTCTCCTCGAGGGTGGCCATCTGGCGTCACCTGTCATCTGCCACCTCTGACCCCTGCCTCTCTCCTCACAGTGGACCGGAAGCTCGACATCacgAGTCACAACGAAGACTACACTG…
PPIG_Opt_In_4	ACTGGCGGGATGGATGAGCTTTACAAGGgcGGGGGCggaGGAagcGGAGGAGGAGGAAGTGGTGGAGGAGGCTCGAAAGGTAAGTATCAGGGTTGCAACGTTTCTTCTCTGACCTCATATTCCAATGGATGTCGAGAAGCATAGTGGATCCATGTGTTTACCCCTTTTGCTCAATTCTCACGTGGCTGTAGTCGTGTTTATAAGTCTGATCGTAATGGCAGCTTGGTCTGCGTGCCTTGAAATTGTGGCCCCCACATGCATAATAAACGATCCTCTAGCACTACTTTCTGTCGAGCCACCTCAGCGCCCGTACAGTAATGTCTACAGCGCGTCTAACCCGATAACAAATGCGTTTCTTTCTCTCCTAGAACGAAAGATTACGGATCACAGAaacGTCTC…
PPIG_Opt_In_5	GAAAAGGATGACAAGTATAAAAACAAAGTGAAGAAAAGAGCGAAGAGCAAGAGTAGAAGCAAGAGTAAAGAGAAGAGCaaaTCGAAGGAAAGGTAAGTGGCTTTCAAGAACATTGGTAAAACGTCATGTGTATTGCGGTTCCATGCTTACACAAATTCGTTCGCTTGTTTTTCAGGGACTCGaaaCACAACAGAAACGAAGAGAAGAGAATGAGAAGCAGAAGCAAAGGAAGAGACCATGAAAATGTCAAGGAAAAAGAAA
PPIG_Opt_In_6	GACCATGAAAATGTCAAGGAAAAAGAAAAGCAGAGCgatTCGAAAGGAAAGGATCAGGAAAGAAGCcggTCGAAAGAGAAGAGCAAACAGTTAGAAAGCAAGAGTAACGAGCACGGTAAGTTCGCGAGACACTAAGTTGATTCTTAGTGTTTAGACGTGAAGCTCCCTTGGAAGGTTTAACGAATACTGTTAATATTTTCAGACCATTCGAAGAGCaaaGAGAAGGATAGAAGAGCGCAGAGCAGAAGCAGAGAATGTGATATAACCAAGGGTAAACACAGTTAC
PPIG_Opt_In_7	GTGATATAACCAAGGGTAAACACAGTTACAATTCGAGAACAAGAGAAAGAAGCAGAAGTAGAgatCGCTCGAGAAGAGTGAGAAGCAGAACACATgatAGAGACAGAAGCcggTCGAAAGAATACCACCGCTACAGAGAACAAGGTAAGCATGACTACTTGAGTGTAAATACGTTGTGATAGAGATGAAAAACAAAACCGAACATTACTTTGGGTAATAATTAACTTTTTTTTTAATAGAATATCGGAGAAGAGGAAGGTCGAGAAGCAGAGAAAGAAGGACGCCTCCAGGAAGAAGCCGTTCGAAAGACAGAAGGAGAAGGagaAGAGATTCGAGAAGTtcagagCGTGAAGAGTCTCAATCGCGTAATAAAGA
PPIG_Opt_In_8	CGTGAAGAGTCTCAATCGCGTAATAAAGACAAGtacAGGaacCAAgaaAGTAAAAGTTCCCACAGGaaaGAGAACTCTGAGAGCGAGAAAAGTAAGGGTTTCCTGTTTTTTGCCTATTTTGGGTAAAGGGGGGTTGATGGAGAAACAGGTGTGTGGACTGCTGAGGAGTGAGTTAGAATAAATGGTGGTATCACTTCTTCAATGCTACAATGGAACAACAGTCGTTACCTGTTTTAAGTTCGTGGCGTCTTATGCTCCGGACAGGGACAGATAGGCGGTTAGACAGAGAGTTAAGATCTAGTACACTGGGTTTCCTAAATGTAAAAATTGGCCCGAATCCGGCCTAATATGCGAACTTTGTGCTACCAAGCGAGCGGGAAGCTAAGGGTGGGGAGTGCG…

### Sheet: Primers_for_long_read
Name	Sequence
FullLength_Fw	GCTTCTTGGTGCCAGCTTATC
FullLength_Rv	GAAGGTACGCTGTATCTCAGTCA

### Sheet: Primers_for_targeted_sequencing
Primer	Sequence	Description
RT Primer	CACGACGCTCTTCCGATCTNNNNNBBBBNNNNNGGCCTGCGGATCC	Targeted RT primer that anneals downstream of the unique plasmid barcode in the reporter transcript to prime the RT reaction. Contains an experimental barcode (BBBB), UMI (Ns) and an Illumina P5 sequence.
PCR 1: P5	CACGACGCTCTTCCGA	Amplifies from the P5 sequence on the RT primer
PCR 1: 3'UTR	ACCTAGACTGTCTCTGAGACTG	Amplifies from the 3'UTR of the reporter plasmid
PCR 2: P5	CACGACGCTCTTCCGATCT	Amplifies from the P5 sequence on the RT primer, but extends slightly further than in PCR1, to ensure specificity.
PCR 2: 3'UTR + P7	CGTGTGCTCTTCCGATCTCTAGACTGTCTCTGAGACTGCGT	Amplifies from the 3'UTR of the reporter plasmid, but extends slightly further than in PCR1, to ensure specificity. Includes Illumina P7 sequence for indexing PCR.

### Sheet: RT_Primer_Barcodes
Barcode Number	Barcode	Sequence
1	GGTT	CACGACGCTCTTCCGATCTNNNNNGGTTNNNNNGGCCTGCGGATCC
2	CCGG	CACGACGCTCTTCCGATCTNNNNNCCGGNNNNNGGCCTGCGGATCC
3	TGGC	CACGACGCTCTTCCGATCTNNNNNTGGCNNNNNGGCCTGCGGATCC
4	GGCA	CACGACGCTCTTCCGATCTNNNNNGGCANNNNNGGCCTGCGGATCC
5	AATA	CACGACGCTCTTCCGATCTNNNNNAATANNNNNGGCCTGCGGATCC
6	TTAA	CACGACGCTCTTCCGATCTNNNNNTTAANNNNNGGCCTGCGGATCC
