## Supplemental Table 5 (LUC7L3 Sequences) for "Mutual homeostasis of charged proteins"

### Sheet: Sheet1
Name	LUC7L3 LCD Sequence	Full Plasmid Sequence
mGL-LUC7L3-GArich	GCGAAGATCAAAGCGACCGTCGAAGAACTCAAAGAGAAGCTGCGAAAGAGAACCGAAGAACCGGATAGAGACGAGAGACTCAAGAAAGAGAAGCAAGAACGTGAAGAACGAGAGAAAGAACGTGAGCGCGAGAGGGAAGAGCGAGAGAGGAAGCGAAGAAGGGAAGAAGAAGAAAGAGAAAAGGAAAGAGCCCGAGACAGAGAAAGGAGAAAGAGAAGCCGATCGAGGTCAAGACACTCAAGCAGAACATCTGACAGAAGATGTTCAAGGAGCCGAGATCACAAGAGAAGCAGGAGCCGAGAAAGGAGAAGGAGCAGAAGTAGAGATAGGAGAAGATCCAGAAGTCACGACAGAAGCGAAAGAAAACACCGTTCGAGAAGCCGAGACAGAAGAAGATCC…	gcgatcgcggctcccgacatcttggaccattagctccacaggtatcttcttccctctagtggtcataacagcagcttcagctacctctcaattcaaaaaacccctcaagacccgtttagaggccccaaggggttatgctatcaatcgttgcgttacacacacaaaaaaccaacacacatccatcttcgatggatagcgattttattatctaactgctgatcgagtgtagccagatctagtaatcaattacggggtcattagttcatagcccatatatggagttccgcgttacataacttacggtaaatggcccgcctggctgaccgcccaacgacccccgcccattgacgtcaataatgacgtatgttcccatagtaacgccaatagggactttccatt…
mGL-LUC7L3-GApoor	GCAAAAATTAAAGCCACTGTTGAGGAGTTAAAAGAAAAATTACGTAAACGTACCGAGGAGCCTGATAGGGATGAACGTTTGAAAAAGGAAAAACAGGAACGTGAGGAGCGGGAAAAGGAACGCGAACGTGAACGAGAGGAGCGCGAACGTAAACGTAGGCGCGAGGAGGAGGAGCGTGAAAAAGAGCGGGCGCGTGACCGTGAGCGTCGTAAACGATCCCGCAGTCGAAGCAGACACTCTTCTCGAACAAGCGATCGCAGATGTAGTCGATCGCGGGACCATAAACGTAGCCGCTCTCGCGAACGACGACGATCTAGATCCAGGGACCGACGACGTTCCAGATCGCATGATCGTAGTGAGCGCAAGCACAGATCCCGTTCTAGGGATAGACGTCGATCA…	gcgatcgcggctcccgacatcttggaccattagctccacaggtatcttcttccctctagtggtcataacagcagcttcagctacctctcaattcaaaaaacccctcaagacccgtttagaggccccaaggggttatgctatcaatcgttgcgttacacacacaaaaaaccaacacacatccatcttcgatggatagcgattttattatctaactgctgatcgagtgtagccagatctagtaatcaattacggggtcattagttcatagcccatatatggagttccgcgttacataacttacggtaaatggcccgcctggctgaccgcccaacgacccccgcccattgacgtcaataatgacgtatgttcccatagtaacgccaatagggactttccatt…
mGL-STOP-LUC7L3-GArich	GCGAAGATCAAAGCGACCGTCGAAGAACTCAAAGAGAAGCTGCGAAAGAGAACCGAAGAACCGGATAGAGACGAGAGACTCAAGAAAGAGAAGCAAGAACGTGAAGAACGAGAGAAAGAACGTGAGCGCGAGAGGGAAGAGCGAGAGAGGAAGCGAAGAAGGGAAGAAGAAGAAAGAGAAAAGGAAAGAGCCCGAGACAGAGAAAGGAGAAAGAGAAGCCGATCGAGGTCAAGACACTCAAGCAGAACATCTGACAGAAGATGTTCAAGGAGCCGAGATCACAAGAGAAGCAGGAGCCGAGAAAGGAGAAGGAGCAGAAGTAGAGATAGGAGAAGATCCAGAAGTCACGACAGAAGCGAAAGAAAACACCGTTCGAGAAGCCGAGACAGAAGAAGATCC…	gcgatcgcggctcccgacatcttggaccattagctccacaggtatcttcttccctctagtggtcataacagcagcttcagctacctctcaattcaaaaaacccctcaagacccgtttagaggccccaaggggttatgctatcaatcgttgcgttacacacacaaaaaaccaacacacatccatcttcgatggatagcgattttattatctaactgctgatcgagtgtagccagatctagtaatcaattacggggtcattagttcatagcccatatatggagttccgcgttacataacttacggtaaatggcccgcctggctgaccgcccaacgacccccgcccattgacgtcaataatgacgtatgttcccatagtaacgccaatagggactttccatt…
mGL-STOP-LUC7L3-GApoor	GCAAAAATTAAAGCCACTGTTGAGGAGTTAAAAGAAAAATTACGTAAACGTACCGAGGAGCCTGATAGGGATGAACGTTTGAAAAAGGAAAAACAGGAACGTGAGGAGCGGGAAAAGGAACGCGAACGTGAACGAGAGGAGCGCGAACGTAAACGTAGGCGCGAGGAGGAGGAGCGTGAAAAAGAGCGGGCGCGTGACCGTGAGCGTCGTAAACGATCCCGCAGTCGAAGCAGACACTCTTCTCGAACAAGCGATCGCAGATGTAGTCGATCGCGGGACCATAAACGTAGCCGCTCTCGCGAACGACGACGATCTAGATCCAGGGACCGACGACGTTCCAGATCGCATGATCGTAGTGAGCGCAAGCACAGATCCCGTTCTAGGGATAGACGTCGATCA…	gcgatcgcggctcccgacatcttggaccattagctccacaggtatcttcttccctctagtggtcataacagcagcttcagctacctctcaattcaaaaaacccctcaagacccgtttagaggccccaaggggttatgctatcaatcgttgcgttacacacacaaaaaaccaacacacatccatcttcgatggatagcgattttattatctaactgctgatcgagtgtagccagatctagtaatcaattacggggtcattagttcatagcccatatatggagttccgcgttacataacttacggtaaatggcccgcctggctgaccgcccaacgacccccgcccattgacgtcaataatgacgtatgttcccatagtaacgccaatagggactttccatt…
